# A novel drug-inducible sex-separation technique for insects

**DOI:** 10.1101/2019.12.13.875716

**Authors:** Nikolay P. Kandul, Junru Liu, Alexander D. Hsu, Bruce A. Hay, Omar S. Akbari

## Abstract

Large sterile male releases are the gold standard for most insect population control methods and thus precise sex sorting is essential to the success of these technologies. Sex sorting is especially important for mosquito control because female mosquitoes bite and transmit diseases. However, current methods for insect sex sorting have deficiencies as they are error prone, low throughput, expensive, reduce male fitness, or lack cross species adaptability. Here we describe a novel drug-inducible system for insect sex-separation that demonstrates proof-of-principle for positive sex selection in *D. melanogaster*. The system exploits the toxicity of commonly used broad-spectrum antibiotics geneticin and puromycin and rescues only one sex. Sex specific rescue is achieved by inserting the sex-specific introns, *TraF* and *DsxM*, into the coding sequence of antibiotic resistance genes, *NeoR* or *PuroR*. We engineer a dual sex-sorter gene cassette and demonstrate sex specific, constitutive expression of NeoR and PuroR proteins in females and males, respectively. When raised on geneticin supplements, this sex-sorter line established 100% positive selection for female progeny, while the food supplemented with puromycin generated 100% male progeny. This system is 100% efficient and operates at remarkably low fitness costs in *D. melanogaster*. Since the described system exploits a conserved sex-specific splicing mechanism and reagents, which are active in many insects, it has the potential to be adaptable to insect species of medical and agricultural importance.

**GRAPHIC ABSTRACT:** 
