## Supplementary material for "A novel drug-inducible sex-separation technique for insects": Table S1

### Sheet: RFP transgenics
Table S1. Development of sex-sorter system.
Drosophila line	#	[drug]	♀	♂	sum	♀RFP+	♂ RFP+	sum	survival%	♀%	♂%
wild type, w–	1A	none	64	75	139	N/A	N/A	N/A	1.25	0.460432	0.539568
wild type, w–	1B	none	48	56	104	N/A	N/A	N/A	0.935252	0.461538	0.538462
wild type, w–	1C	none	53	49	102	N/A	N/A	N/A	0.917266	0.519608	0.480392
wild type, w–	1D	none	49	61	110	N/A	N/A	N/A	0.989209	0.445455	0.554545
wild type, w–	1E	none	53	48	101	N/A	N/A	N/A	0.908273	0.524752	0.475248
wild type, w–	2A	pur [0.2mg/ml]	1	0	1	N/A	N/A	N/A	0.00899281	1	0
wild type, w–	2B	pur [0.2mg/ml]	0	1	1	N/A	N/A	N/A	0.00899281	0	1
wild type, w–	2C	pur [0.2mg/ml]	1	2	3	N/A	N/A	N/A	0.0269784	0.333333	0.666667
wild type, w–	2D	pur [0.2mg/ml]	0	2	2	N/A	N/A	N/A	0.0179856	0	1
wild type, w–	2E	pur [0.2mg/ml]	2	3	5	N/A	N/A	N/A	0.044964	0.4	0.6
wild type, w–	3A	neo [0.2mg/ml]	4	11	15	N/A	N/A	N/A	0.134892	0.266667	0.733333
wild type, w–	3B	neo [0.2mg/ml]	10	13	23	N/A	N/A	N/A	0.206835	0.434783	0.565217
wild type, w–	3C	neo [0.2mg/ml]	7	9	16	N/A	N/A	N/A	0.143885	0.4375	0.5625
wild type, w–	3D	neo [0.2mg/ml]	3	1	4	N/A	N/A	N/A	0.0359712	0.75	0.25
wild type, w–	3E	neo [0.2mg/ml]	5	15	20	N/A	N/A	N/A	0.179856	0.25	0.75
wild type, w–	4A	pur [0.4mg/ml]	0	0	0	N/A	N/A	N/A	0	0	0
wild type, w–	4B	pur [0.4mg/ml]	0	0	0	N/A	N/A	N/A	0	0	0
wild type, w–	4C	pur [0.4mg/ml]	0	0	0	N/A	N/A	N/A	0	0	0
wild type, w–	4D	pur [0.4mg/ml]	0	0	0	N/A	N/A	N/A	0	0	0
wild type, w–	4E	pur [0.4mg/ml]	0	0	0	N/A	N/A	N/A	0	0	0
wild type, w–	5A	neo [0.4mg/ml]	0	0	0	N/A	N/A	N/A	0	0	0
wild type, w–	5B	neo [0.4mg/ml]	0	0	0	N/A	N/A	N/A	0	0	0
wild type, w–	5C	neo [0.4mg/ml]	0	0	0	N/A	N/A	N/A	0	0	0
wild type, w–	5D	neo [0.4mg/ml]	0	0	0	N/A	N/A	N/A	0	0	0
wild type, w–	5E	neo [0.4mg/ml]	0	0	0	N/A	N/A	N/A	0	0	0
Opie2-PuroR, #1	A	pur [0.4mg/ml]	0	0	0	31	33	64	1	0.484375	0.515625
Opie2-PuroR, #1	B	pur [0.4mg/ml]	0	0	0	23	25	48	1	0.479167	0.520833
Opie2-PuroR, #1	C	pur [0.4mg/ml]	0	0	0	21	19	40	1	0.525	0.475
Opie2-PuroR, #1	D	pur [0.4mg/ml]	0	0	0	27	25	52	1	0.519231	0.480769
Opie2-PuroR, #1	E	pur [0.4mg/ml]	0	0	0	29	31	60	1	0.483333	0.516667
Opie2-PuroR, #2	A	pur [0.4mg/ml]	0	0	0	21	23	44	1	0.477273	0.522727
Opie2-PuroR, #2	B	pur [0.4mg/ml]	0	0	0	29	26	55	1	0.527273	0.472727
Opie2-PuroR, #2	C	pur [0.4mg/ml]	0	0	0	19	22	41	1	0.463415	0.536585
Opie2-PuroR, #2	D	pur [0.4mg/ml]	0	0	0	25	27	52	1	0.480769	0.519231
Opie2-PuroR, #2	E	pur [0.4mg/ml]	0	0	0	31	28	59	1	0.525424	0.474576
Opie2-PuroR, #1	A	neo [0.4mg/ml]	0	0	0	0	0	0	0	0	0
Opie2-PuroR, #1	B	neo [0.4mg/ml]	0	0	0	0	0	0	0	0	0
Opie2-PuroR, #1	C	neo [0.4mg/ml]	0	0	0	0	0	0	0	0	0
Opie2-PuroR, #2	A	neo [0.4mg/ml]	0	0	0	0	0	0	0	0	0
Opie2-PuroR, #2	B	neo [0.4mg/ml]	0	0	0	0	0	0	0	0	0
Opie2-PuroR, #2	C	neo [0.4mg/ml]	0	0	0	0	0	0	0	0	0
Opie2-NeoR, #1	A	neo [0.4mg/ml]	0	0	0	35	45	80	1	0.4375	0.5625
Opie2-NeoR, #1	B	neo [0.4mg/ml]	0	0	0	45	57	102	1	0.441176	0.558824
Opie2-NeoR, #1	C	neo [0.4mg/ml]	0	0	0	42	56	98	1	0.428571	0.571429
Opie2-NeoR, #1	D	neo [0.4mg/ml]	0	0	0	72	68	140	1	0.514286	0.485714
Opie2-NeoR, #1	E	neo [0.4mg/ml]	0	0	0	35	48	83	1	0.421687	0.578313
Opie2-NeoR, #2	A	neo [0.4mg/ml]	0	0	0	49	39	88	1	0.556818	0.443182
Opie2-NeoR, #2	B	neo [0.4mg/ml]	0	0	0	58	53	111	1	0.522523	0.477477
Opie2-NeoR, #2	C	neo [0.4mg/ml]	0	0	0	66	44	110	1	0.6	0.4
Opie2-NeoR, #2	D	neo [0.4mg/ml]	0	0	0	53	42	95	1	0.557895	0.442105
Opie2-NeoR, #2	E	neo [0.4mg/ml]	0	0	0	58	47	105	1	0.552381	0.447619
Opie2-NeoR, #1	A	pur [0.4mg/ml]	0	0	0	0	0	0	0	0	0
Opie2-NeoR, #1	B	pur [0.4mg/ml]	0	0	0	0	0	0	0	0	0
Opie2-NeoR, #1	C	pur [0.4mg/ml]	0	0	0	0	0	0	0	0	0
Opie2-NeoR, #2	A	pur [0.4mg/ml]	0	0	0	0	0	0	0	0	0
Opie2-NeoR, #2	B	pur [0.4mg/ml]	0	0	0	0	0	0	0	0	0
Opie2-NeoR, #2	C	pur [0.4mg/ml]	0	0	0	0	0	0	0	0	0
Opie2-PuroR[traF], #1	A	pur [0.4mg/ml]	0	0	0	91	0	91		1	0
Opie2-PuroR[traF], #1	B	pur [0.4mg/ml]	0	0	0	51	0	51		1	0
Opie2-PuroR[traF], #1	C	pur [0.4mg/ml]	0	0	0	74	0	74		1	0
Opie2-PuroR[traF], #1	D	pur [0.4mg/ml]	0	0	0	51	0	51		1	0
Opie2-PuroR[traF], #1	E	pur [0.4mg/ml]	0	0	0	48	0	48		1	0
Opie2-PuroR[traF], #2	A	pur [0.4mg/ml]	0	0	0	26	0	26		1	0
Opie2-PuroR[traF], #2	B	pur [0.4mg/ml]	0	0	0	23	0	23		1	0
Opie2-PuroR[traF], #2	C	pur [0.4mg/ml]	0	0	0	13	0	13		1	0
Opie2-PuroR[traF], #2	D	pur [0.4mg/ml]	0	0	0	19	0	19		1	0
Opie2-PuroR[traF], #2	E	pur [0.4mg/ml]	0	0	0	25	0	25		1	0
Opie2-PuroR[traF], #1	A	pur [1.0mg/ml]	0	0	0	19	0	19		1	0
Opie2-PuroR[traF], #1	B	pur [1.0mg/ml]	0	0	0	13	0	13		1	0
Opie2-PuroR[traF], #1	C	pur [1.0mg/ml]	0	0	0	21	0	21		1	0
Opie2-PuroR[traF], #2	A	pur [1.0mg/ml]	0	0	0	12	0	12		1	0
Opie2-PuroR[traF], #2	B	pur [1.0mg/ml]	0	0	0	14	0	14		1	0
Opie2-PuroR[traF], #2	C	pur [1.0mg/ml]	0	0	0	17	0	17		1	0
Opie2-PuroR[dsxM], #1	A	pur [0.4mg/ml]	0	0	0	15	34	49		0.306122	0.693878
Opie2-PuroR[dsxM], #1	B	pur [0.4mg/ml]	0	0	0	35	85	120		0.291667	0.708333
Opie2-PuroR[dsxM], #1	C	pur [0.4mg/ml]	0	0	0	28	65	93		0.301075	0.698925
Opie2-PuroR[dsxM], #1	D	pur [0.4mg/ml]	0	0	0	49	90	139		0.352518	0.647482
Opie2-PuroR[dsxM], #1	E	pur [0.4mg/ml]	0	0	0	21	45	66		0.318182	0.681818
Opie2-PuroR[dsxM], #2	A	pur [0.4mg/ml]	0	0	0	3	11	14		0.214286	0.785714
Opie2-PuroR[dsxM], #2	B	pur [0.4mg/ml]	0	0	0	19	26	45		0.422222	0.577778
Opie2-PuroR[dsxM], #2	C	pur [0.4mg/ml]	0	0	0	12	23	35		0.342857	0.657143
Opie2-PuroR[dsxM], #2	D	pur [0.4mg/ml]	0	0	0	13	29	42		0.309524	0.690476
Opie2-PuroR[dsxM], #2	E	pur [0.4mg/ml]	0	0	0	4	17	21		0.190476	0.809524
Opie2-PuroR[dsxM], #3	A	pur [0.4mg/ml]	0	0	0	6	23	29		0.206897	0.793103
Opie2-PuroR[dsxM], #3	B	pur [0.4mg/ml]	0	0	0	11	51	62		0.177419	0.822581
Opie2-PuroR[dsxM], #3	C	pur [0.4mg/ml]	0	0	0	3	23	26		0.115385	0.884615
Opie2-PuroR[dsxM], #1	A	pur [1.0mg/ml]	0	0	0	24	51	75		0.32	0.68
Opie2-PuroR[dsxM], #1	B	pur [1.0mg/ml]	0	0	0	31	67	98		0.316327	0.683673
Opie2-PuroR[dsxM], #1	C	pur [1.0mg/ml]	0	0	0	20	49	69		0.289855	0.710145
Opie2-PuroR[dsxM], #2	A	pur [1.0mg/ml]	0	0	0	0	36	36		0	1
Opie2-PuroR[dsxM], #2	B	pur [1.0mg/ml]	0	0	0	0	19	19		0	1
Opie2-PuroR[dsxM], #2	C	pur [1.0mg/ml]	0	0	0	0	26	26		0	1
Opie2-PuroR[dsxM], #3	A	pur [1.0mg/ml]	0	0	0	26	50	76		0.342105	0.657895
Opie2-PuroR[dsxM], #3	B	pur [1.0mg/ml]	0	0	0	37	40	77		0.480519	0.519481
Opie2-PuroR[dsxM], #3	C	pur [1.0mg/ml]	0	0	0	35	39	74		0.472973	0.527027
Opie2-NeoR[traF], #1	A	neo [0.4mg/ml]	0	0	0	29	11	40		0.725	0.275
Opie2-NeoR[traF], #1	B	neo [0.4mg/ml]	0	0	0	19	18	37		0.513514	0.486486
Opie2-NeoR[traF], #1	C	neo [0.4mg/ml]	0	0	0	22	12	34		0.647059	0.352941
Opie2-NeoR[traF], #2	A	neo [0.4mg/ml]	0	0	0	69	32	101		0.683168	0.316832
Opie2-NeoR[traF], #2	B	neo [0.4mg/ml]	0	0	0	39	22	61		0.639344	0.360656
Opie2-NeoR[traF], #2	C	neo [0.4mg/ml]	0	0	0	57	27	84		0.678571	0.321429
Opie2-NeoR[traF], #3	A	neo [0.4mg/ml]	0	0	0	61	10	71		0.859155	0.140845
Opie2-NeoR[traF], #3	B	neo [0.4mg/ml]	0	0	0	69	19	88		0.784091	0.215909
Opie2-NeoR[traF], #3	C	neo [0.4mg/ml]	0	0	0	85	19	104		0.817308	0.182692
Opie2-NeoR[traF], #1	A	neo [1.0mg/ml]	0	0	0	7	0	7		1	0
Opie2-NeoR[traF], #1	B	neo [1.0mg/ml]	0	0	0	19	12	31		0.612903	0.387097
Opie2-NeoR[traF], #1	C	neo [1.0mg/ml]	0	0	0	12	6	18		0.666667	0.333333
Opie2-NeoR[traF], #2	A	neo [1.0mg/ml]	0	0	0	46	6	52		0.884615	0.115385
Opie2-NeoR[traF], #2	B	neo [1.0mg/ml]	0	0	0	64	6	70		0.914286	0.0857143
Opie2-NeoR[traF], #2	C	neo [1.0mg/ml]	0	0	0	35	10	45		0.777778	0.222222
Opie2-NeoR[traF], #3	A	neo [1.0mg/ml]	0	0	0	73	0	73		1	0
Opie2-NeoR[traF], #3	B	neo [1.0mg/ml]	0	0	0	61	0	61		1	0
Opie2-NeoR[traF], #3	C	neo [1.0mg/ml]	0	0	0	54	0	54		1	0
Opie2-NeoR[traF]+Opie2-PuroR[dsxM], #1	A	pur [0.4mg/ml]	0	0	0	22	25	47		0.468085	0.531915
Opie2-NeoR[traF]+Opie2-PuroR[dsxM], #1	B	pur [0.4mg/ml]	0	0	0	6	13	19		0.315789	0.684211
Opie2-NeoR[traF]+Opie2-PuroR[dsxM], #1	C	pur [0.4mg/ml]	0	0	0	2	2	4		0.5	0.5
Opie2-NeoR[traF]+Opie2-PuroR[dsxM], #2	A	pur [0.4mg/ml]	0	0	0	13	15	28		0.464286	0.535714
Opie2-NeoR[traF]+Opie2-PuroR[dsxM], #2	B	pur [0.4mg/ml]	0	0	0	57	54	111		0.513514	0.486486
Opie2-NeoR[traF]+Opie2-PuroR[dsxM], #2	C	pur [0.4mg/ml]	0	0	0	13	12	25		0.52	0.48
Opie2-NeoR[traF]+Opie2-PuroR[dsxM], #3	A	pur [0.4mg/ml]	0	0	0	11	53	64		0.171875	0.828125
Opie2-NeoR[traF]+Opie2-PuroR[dsxM], #3	B	pur [0.4mg/ml]	0	0	0	14	47	61		0.229508	0.770492
Opie2-NeoR[traF]+Opie2-PuroR[dsxM], #3	C	pur [0.4mg/ml]	0	0	0	15	49	64		0.234375	0.765625
Opie2-NeoR[traF]+Opie2-PuroR[dsxM], #1	A	neo [0.4mg/ml]	0	0	0	139	58	197		0.705584	0.294416
Opie2-NeoR[traF]+Opie2-PuroR[dsxM], #1	B	neo [0.4mg/ml]	0	0	0	150	74	224		0.669643	0.330357
Opie2-NeoR[traF]+Opie2-PuroR[dsxM], #1	C	neo [0.4mg/ml]	0	0	0	131	72	203		0.64532	0.35468
Opie2-NeoR[traF]+Opie2-PuroR[dsxM], #2	A	neo [0.4mg/ml]	0	0	0	95	42	137		0.693431	0.306569
Opie2-NeoR[traF]+Opie2-PuroR[dsxM], #2	B	neo [0.4mg/ml]	0	0	0	114	89	203		0.561576	0.438424
Opie2-NeoR[traF]+Opie2-PuroR[dsxM], #2	C	neo [0.4mg/ml]	0	0	0	129	36	165		0.781818	0.218182
Opie2-NeoR[traF]+Opie2-PuroR[dsxM], #3	A	neo [0.4mg/ml]	0	0	0	97	21	118		0.822034	0.177966
Opie2-NeoR[traF]+Opie2-PuroR[dsxM], #3	B	neo [0.4mg/ml]	0	0	0	83	19	102		0.813725	0.186275
Opie2-NeoR[traF]+Opie2-PuroR[dsxM], #3	C	neo [0.4mg/ml]	0	0	0	101	25	126		0.801587	0.198413
Opie2-NeoR[traF]+Opie2-PuroR[dsxM], #1	A	pur [1.0mg/ml]	0	0	0	12	41	53		0.226415	0.773585
Opie2-NeoR[traF]+Opie2-PuroR[dsxM], #1	B	pur [1.0mg/ml]	0	0	0	1	12	13		0.0769231	0.923077
Opie2-NeoR[traF]+Opie2-PuroR[dsxM], #1	C	pur [1.0mg/ml]	0	0	0	0	9	9		0	1
Opie2-NeoR[traF]+Opie2-PuroR[dsxM], #2	A	pur [1.0mg/ml]	0	0	0	0	15	15		0	1
Opie2-NeoR[traF]+Opie2-PuroR[dsxM], #2	B	pur [1.0mg/ml]	0	0	0	0	12	12		0	1
Opie2-NeoR[traF]+Opie2-PuroR[dsxM], #2	C	pur [1.0mg/ml]	0	0	0	0	13	13		0	1
Opie2-NeoR[traF]+Opie2-PuroR[dsxM], #3	A	pur [1.0mg/ml]	0	0	0	0	56	56		0	1
Opie2-NeoR[traF]+Opie2-PuroR[dsxM], #3	B	pur [1.0mg/ml]	0	0	0	0	61	61		0	1
Opie2-NeoR[traF]+Opie2-PuroR[dsxM], #3	C	pur [1.0mg/ml]	0	0	0	0	53	53		0	1
Opie2-NeoR[traF]+Opie2-PuroR[dsxM], #1	A	neo [1.0mg/ml]	0	0	0	35	0	35		1	0
Opie2-NeoR[traF]+Opie2-PuroR[dsxM], #1	B	neo [1.0mg/ml]	0	0	0	45	0	45		1	0
Opie2-NeoR[traF]+Opie2-PuroR[dsxM], #1	C	neo [1.0mg/ml]	0	0	0	37	0	37		1	0
Opie2-NeoR[traF]+Opie2-PuroR[dsxM], #2	A	neo [1.0mg/ml]	0	0	0	52	0	52		1	0
Opie2-NeoR[traF]+Opie2-PuroR[dsxM], #2	B	neo [1.0mg/ml]	0	0	0	40	0	40		1	0
Opie2-NeoR[traF]+Opie2-PuroR[dsxM], #2	C	neo [1.0mg/ml]	0	0	0	43	0	43		1	0
Opie2-NeoR[traF]+Opie2-PuroR[dsxM], #3	A	neo [1.0mg/ml]	0	0	0	67	0	67		1	0
Opie2-NeoR[traF]+Opie2-PuroR[dsxM], #3	B	neo [1.0mg/ml]	0	0	0	62	0	62		1	0
Opie2-NeoR[traF]+Opie2-PuroR[dsxM], #3	C	neo [1.0mg/ml]	0	0	0	71	0	71		1	0
