## Supplementary material for "A novel drug-inducible sex-separation technique for insects": Table S2

### Sheet: Final-data
Table S2. Titration of drugs for homozygous sex-sorter line.
Drug	Concentration (mg/mL)	Gender	Percentage
Puromycin	0	male	43.3437
Puromycin	0	male	45.3947
Puromycin	0	male	43.0279
Puromycin	0.1	male	45.1957
Puromycin	0.1	male	51.2727
Puromycin	0.1	male	43.2258
Puromycin	0.2	male	61.7647
Puromycin	0.2	male	65.1934
Puromycin	0.2	male	61.236
Puromycin	0.4	male	100
Puromycin	0.4	male	100
Puromycin	0.4	male	100
Puromycin	0.6	male	100
Puromycin	0.6	male	100
Puromycin	0.6	male	100
Puromycin	0.8	male	100
Puromycin	0.8	male	100
Puromycin	0.8	male	100
Puromycin	1	male	100
Puromycin	1	male	100
Puromycin	1	male	100
Puromycin	1.2	male	100
Puromycin	1.2	male	100
Puromycin	1.2	male	100
G418, Neomycin	0	female	57.1429
G418, Neomycin	0	female	54.9133
G418, Neomycin	0	female	56.2069
G418, Neomycin	0.1	female	74.0426
G418, Neomycin	0.1	female	82.996
G418, Neomycin	0.1	female	76.9585
G418, Neomycin	0.2	female	100
G418, Neomycin	0.2	female	100
G418, Neomycin	0.2	female	100
G418, Neomycin	0.4	female	100
G418, Neomycin	0.4	female	100
G418, Neomycin	0.4	female	100
G418, Neomycin	0.6	female	100
G418, Neomycin	0.6	female	100
G418, Neomycin	0.6	female	100
G418, Neomycin	0.8	female	100
G418, Neomycin	0.8	female	100
G418, Neomycin	0.8	female	100
G418, Neomycin	1	female	100
G418, Neomycin	1	female	100
G418, Neomycin	1	female	100
G418, Neomycin	1.2	female	100
G418, Neomycin	1.2	female	100
G418, Neomycin	1.2	female	100

### Sheet: raw counts of Puromycin
Puromycin(mg/mL)		Gender	Fly Counts	♂ %
0	A	♂	140	43.3437	43.9221
0	A	♀	183
0	B	♂	138	45.3947
0	B	♀	166
0	C	♂	108	43.0279
0	C	♀	143
0.1	A	♂	127	45.1957
0.1	A	♀	154
0.1	B	♂	141	51.2727
0.1	B	♀	134
0.1	C	♂	134	43.2258
0.1	C	♀	176
0.2	A	♂	189	61.7647
0.2	A	♀	117
0.2	B	♂	236	65.1934
0.2	B	♀	126
0.2	C	♂	109	61.236
0.2	C	♀	69
0.4	A	♂	361	100
0.4	A	♀	0
0.4	B	♂	242	100
0.4	B	♀	0
0.4	C	♂	161	100
0.4	C	♀	0
0.6	A	♂	327	100
0.6	A	♀	0
0.6	B	♂	306	100
0.6	B	♀	0
0.6	C	♂	229	100
0.6	C	♀	0
0.8	A	♂	375	100
0.8	A	♀	0
0.8	B	♂	265	100
0.8	B	♀	0
0.8	C	♂	289	100
0.8	C	♀	0
1	A	♂	152	100
1	A	♀	0
1	B	♂	182	100
1	B	♀	0
1	C	♂	238	100
1	C	♀	0
1.2	A	♂	229	100
1.2	A	♀	0
1.2	B	♂	198	100
1.2	B	♀	0
1.2	C	♂	180	100
1.2	C	♀	0
Males raised on 1.2mg/ml puromycin fertile!!!!

### Sheet: raw counts of G418
Geneticin, G418 (mg/ml)		Gender	Fly Counts	♀ %
0	A	♂	129	57.1429	56.0877
0	A	♀	172
0	B	♂	156	54.9133
0	B	♀	190
0	C	♂	127	56.2069
0	C	♀	163
0.1	A	♂	61	74.0426
0.1	A	♀	174
0.1	B	♂	42	82.996
0.1	B	♀	205
0.1	C	♂	50	76.9585
0.1	C	♀	167
0.2	A	♂	0	100
0.2	A	♀	241
0.2	B	♂	0	100
0.2	B	♀	244
0.2	C	♂	0	100
0.2	C	♀	189
0.4	A	♂	0	100
0.4	A	♀	203
0.4	B	♂	0	100
0.4	B	♀	269
0.4	C	♂	0	100
0.4	C	♀	238
0.6	A	♂	0	100
0.6	A	♀	231
0.6	B	♂	0	100
0.6	B	♀	237
0.6	C	♂	0	100
0.6	C	♀	222
0.8	A	♂	0	100
0.8	A	♀	229
0.8	B	♂	0	100
0.8	B	♀	222
0.8	C	♂	0	100
0.8	C	♀	224
1	A	♂	0	100
1	A	♀	182
1	B	♂	0	100
1	B	♀	193
1	C	♂	0	100
1	C	♀	149
1.2	A	♂	0	100
1.2	A	♀	195
1.2	B	♂	0	100
1.2	B	♀	168
1.2	C	♂	0	100
1.2	C	♀	176
females raised on 1.2mg/ml of G418 are fertile!!!
