## Supplementary material for "A novel drug-inducible sex-separation technique for insects": Table S3

### Sheet: Processed data
Table S3. Survival rate for homozygous sex-sorter line.
Line	concentration	Gender	Survival
white	1=[0.0]	♀+♂	89.3333
white	1=[0.0]	♀+♂	94.6667
white	1=[0.0]	♀+♂	89.3333
white	1=[0.0]	♀+♂	85.3333
white	1=[0.0]	♀+♂	97.3333
SexingLine	2=[0.0]	♀+♂	97.3333
SexingLine	2=[0.0]	♀+♂	94.6667
SexingLine	2=[0.0]	♀+♂	96
SexingLine	2=[0.0]	♀+♂	78.6667
SexingLine	2=[0.0]	♀+♂	85.3333
SexingLine	3=Pur[0.4]	♂	91.7563
SexingLine	3=Pur[0.4]	♂	88.8889
SexingLine	3=Pur[0.4]	♂	91.7563
SexingLine	3=Pur[0.4]	♂	86.0215
SexingLine	3=Pur[0.4]	♂	94.6237
SexingLine	4=Pur[1.2]	♂	91.7563
SexingLine	4=Pur[1.2]	♂	88.8889
SexingLine	4=Pur[1.2]	♂	91.7563
SexingLine	4=Pur[1.2]	♂	86.0215
SexingLine	4=Pur[1.2]	♂	97.491
SexingLine	5=G418[0.4]	♀	87.2274
SexingLine	5=G418[0.4]	♀	89.7196
SexingLine	5=G418[0.4]	♀	97.1963
SexingLine	5=G418[0.4]	♀	92.2118
SexingLine	5=G418[0.4]	♀	89.7196
SexingLine	6=G418[1.2]	♀	84.7352
SexingLine	6=G418[1.2]	♀	92.2118
SexingLine	6=G418[1.2]	♀	94.704
SexingLine	6=G418[1.2]	♀	87.2274
SexingLine	6=G418[1.2]	♀	94.704
white	1B=[0.0]	norm♂	93.6532
white	1B=[0.0]	norm♂	88.3769
white	1B=[0.0]	norm♂	90.7265
white	1B=[0.0]	norm♂	91.9155
white	1B=[0.0]	norm♂	91.3279
white	4B=[0.0]	norm♀	89.0669
white	4B=[0.0]	norm♀	93.6547
white	4B=[0.0]	norm♀	91.6117
white	4B=[0.0]	norm♀	90.5779
white	4B=[0.0]	norm♀	91.9877

### Sheet: Raw data
				2018-01-29	2018-01-30	2018-01-31	2018-02-02	2018-02-05	2018-02-07	sum	total sum	Survival	♂ &♀%	Normalized ♂ &♀%
#1 white -	0.0mg	A	♂	0	0	4	18	10	0	32			47.7612	93.6532
		A	♀	0	0	0	19	16	0	35	67	89.3333	52.2388	89.0669	Agerage(♂ &♀)
		B	♂	0	10	13	5	4	0	32			45.0704	88.3769	91.2
75 embryos		B	♀	0	8	13	10	8	0	39	71	94.6667	54.9296	93.6547
		C	♂	0	2	8	10	11	0	31			46.2687	90.7265	agerage(male%)
		C	♀	0	0	10	11	15	0	36	67	89.3333	53.7313	91.6117	46.5101
		D	♂	0	4	13	12	1	0	30			46.875	91.9155
		D	♀	0	2	17	13	2	0	34	64	85.3333	53.125	90.5779	agerage(female%)
		E	♂	16	11	5	2	0	0	34			46.5753	91.3279	53.4899
		E	♀	12	15	7	5	0	0	39	73	97.3333	53.4247	91.9877
#2 = Sex-sorting Cassette	0.0mg	A	♂	11	20	2	1	0	0	34			46.5753	91.3247
		A	♀	17	19	3	0	0	0	39	73	97.3333	53.4247	91.0915	Agerage(♂ &♀)
		B	♂	6	5	9	7	6	0	33			46.4789	91.1356	92.2667
75 embryos		B	♀	9	7	8	7	7	0	38	71	94.6667	53.5211	91.256
		C	♂	6	9	7	9	3	0	34			47.2222	92.5931	agerage(male%)
		C	♀	2	10	5	11	10	0	38	72	96	52.7778	89.9886	46.5117
		D	♂	1	18	8	4	0	0	31			46.9697	92.098
		D	♀	1	13	14	7	0	0	35	66	88	53.0303	90.4191	agerage(female%)
		E	♂	1	8	9	10	1	0	29			45.3125	88.8486	53.4883
		E	♀	1	8	7	11	8	0	35	64	85.3333	54.6875	94.1649
#3 = Sex-sorting Cassette	PUROMYCIN=0.4mg	A	♂	13	4	13	2	0	0	32		91.7563
	0.4 mg/mL	A	♀	0	0	0	0	0	7	7
		B	♂	15	10	6	0	0	0	31		88.8889
75 embryos		B	♀	0	0	0	0	0	3	3
		C	♂	6	4	14	8	0	0	32		91.7563
		C	♀	0	0	0	0	0	5	5
		D	♂	0	0	7	23	0	0	30		86.0215
		D	♀	0	0	0	0	0	4	4
		E	♂	9	17	7	0	0	0	33		94.6237
		E	♀	0	0	0	0	0	5	5
#4 = Sex-sorting Cassette	PUROMYCIN=1.2mg	A	♂	0	0	2	16	14	0	32		91.7563
	1.2 mg/mL	A	♀	0	0	0	0	0	0	0
		B	♂	0	6	13	11	1	0	31		88.8889
75 embryos		B	♀	0	0	0	0	0	0	0
		C	♂	0	0	0	18	14	0	32		91.7563
		C	♀	0	0	0	0	0	0	0
		D	♂	0	0	4	16	10	0	30		86.0215
		D	♀	0	0	0	0	0	0	0
		E	♂	0	0	0	30	4	0	34		97.491
		E	♀	0	0	0	0	0	0	0
#5 = Sex-sorting Cassette	G418=0.4mg	A	♂	0	0	0	0	0	0	0
	0.4 mg/mL	A	♀	0	0	9	11	15	0	35		87.2274
		B	♂	0	0	0	0	0	0	0
75 embryos		B	♀	0	1	8	14	13	0	36		89.7196
		C	♂	0	0	0	0	0	0	0
		C	♀	0	0	12	15	12	0	39		97.1963
		D	♂	0	0	0	0	0	0	0
		D	♀	0	3	13	15	6	0	37		92.2118
		E	♂	0	0	0	0	0	0	0
		E	♀	0	7	8	12	9	0	36		89.7196
#6 = Sex-sorting Cassette	G418=1.2mg	A	♂	0	0	0	0	0	0	0
	1.2 mg/mL	A	♀	0	1	8	17	8	0	34		84.7352
		B	♂	0	0	0	0	0	0	0
75 embryos		B	♀	0	1	8	15	13	0	37		92.2118
		C	♂	0	0	0	0	0	0	0
		C	♀	5	8	5	8	12	0	38		94.704
		D	♂	0	0	0	0	0	0	0
		D	♀	0	3	8	14	10	0	35		87.2274
		E	♂	0	0	0	0	0	0	0
		E	♀	0	2	10	11	15	0	38		94.704
#7 = white	Puromycin+G418	A	♂+♀	0	0	0	0	0	0	0
	0.4 mg/mL	B	♂+♀	0	0	0	0	0	0	0
		C	♂+♀	0	0	0	0	0	0	0
		D	♂+♀	0	0	0	0	0	0	0
		E	♂+♀	0	0	0	0	0	0	0
#8= Sex-sorting Cassette	Puromycin+G418	A	♂+♀	0	0	0	0	0	0	0
	0.4 mg/mL	B	♂+♀	0	0	0	0	0	0	0
		C	♂+♀	0	0	0	0	0	0	0
		D	♂+♀	0	0	0	0	0	0	0
		E	♂+♀	0	0	0	0	0	0	0
