## Supplementary material for "A novel drug-inducible sex-separation technique for insects": Table S4

### Sheet: Sheet1
Table S4: the competitiveness of males sexed by puromycin
1♂ RFP/RFP vs 1♂ wt X 10 ♀ wt
[PUR] mg/mL	sample	♀RFP	♂RFP	♀wt	♂wt	total#	RFP/total %
0.4	1	85	83	43	68	279	60.2151
0.4	2	22	24	42	40	128	35.9375
0.4	3	34	30	33	24	121	52.8926
0.4	4	42	38	58	53	191	41.8848
0.4	5	51	43	48	55	197	47.7157
0.4	6	29	37	47	63	176	37.5
0.4	7	30	36	34	40	140	47.1429
0.4	8	39	47	49	55	190	45.2632
0.4	9	47	40	53	41	181	48.0663
0.4	10	31	38	22	21	112	61.6071
						average	47.8225
						±SD	8.55988
